# Ancient origin of an urban underground mosquito

**DOI:** 10.1101/2025.01.26.634793

**Authors:** Yuki Haba, Matthew L. Aardema, Maria O. Afonso, Natasha M. Agramonte, John Albright, Ana Margarida Alho, Antonio P.G. Almeida, Haoues Alout, Bulent Alten, Mine Altinli, Raouf Amara Korba, Stefanos S. Andreadis, Vincent Anghel, Soukaina Arich, Arielle Arsenault-Benoit, Célestine Atyame, Fabien Aubry, Frank W. Avila, Diego Ayala, Rasha S. Azrag, Lilit Babayan, Allon Bear, Norbert Becker, Anna G. Bega, Sophia Bejarano, Ira Ben-Avi, Joshua B. Benoit, Saïd C. Boubidi, William E. Bradshaw, Daniel Bravo-Barriga, Rubén Bueno-Marí, Nataša Bušić, Viktoria Čabanová, Brittany Cabeje, Beniamino Caputo, Maria V. Cardo, Simon Carpenter, Elena Carreton, Mouhamadou S. Chouaïbou, Michelle Christian, Maureen Coetzee, William R. Conner, Anton Cornel, C. Lorna Culverwell, Aleksandra I. Cupina, Katrien De Wolf, Isra Deblauwe, Brittany Deegan, Sarah Delacour-Estrella, Alessandra della Torre, Debora Diaz, Serena E. Dool, Vitor L dos Anjos, Sisay Dugassa, Babak Ebrahimi, Samar Y.M. Eisa, Nohal Elissa, Sahar A.B. Fallatah, Ary Faraji, Marina V. Fedorova, Emily Ferrill, Dina M. Fonseca, Kimberly A. Foss, Cipriano Foxi, Caio M. França, Stephen R. Fricker, Megan L. Fritz, Eva Frontera, Hans-Peter Fuehrer, Kyoko Futami, Enas H.S. Ghallab, Romain Girod, Mikhail I. Gordeev, David Greer, Martin Gschwind, Milehna M. Guarido, Teoh Guat Ney, Filiz Gunay, Eran Haklay, Alwia A.E. Hamad, Jun Hang, Christopher M. Hardy, Jacob W. Hartle, Jenny C. Hesson, Yukiko Higa, Christina M. Holzapfel, Ann-Christin Honnen, Angela M. Ionica, Laura Jones, Përparim Kadriaj, Hany A. Kamal, Colince Kamdem, Dmitry A. Karagodin, Shinji Kasai, Mihaela Kavran, Emad I.M. Khater, Frederik Kiene, Heung-Chul Kim, Ilias Kioulos, Annette Klein, Marko Klemenčić, Ana Klobučar, Erin Knutson, Constantianus J.M. Koenraadt, Linda Kothera, Pauline Kreienbühl, Pierrick Labbé, Itay Lachmi, Louis Lambrechts, Nediljko Landeka, Christopher H. Lee, Bryan D. Lessard, Ignacio Leycegui, Jan O. Lundström, Yoav Lustigman, Caitlin MacIntyre, Andrew J. Mackay, Krisztian Magori, Carla Maia, Colin A. Malcolm, Ralph-Joncyn O. Marquez, Dino Martins, Reem A. Masri, Gillian McDivitt, Rebekah J. McMinn, Johana Medina, Karen S. Mellor, Jason Mendoza, Enrih Merdić, Stacey Mesler, Camille Mestre, Homer Miranda, Martina Miterpáková, Fabrizio Montarsi, Anton V. Moskaev, Tong Mu, Tim W.R. Möhlmann, Alice Namias, Ivy Ng’iru, Marc F. Ngangué, Maria T. Novo, Laor Orshan, José A. Oteo, Yasushi Otsuka, Rossella Panarese, Claudia Paredes-Esquivel, Lusine Paronyan, Steven T. Peper, Dušan V. Petrić, Kervin Pilapil, Cristina Pou-Barreto, Sebastien J. Puechmaille, Ute Radespiel, Nil Rahola, Vivek K Raman, Hamadouche Redouane, Michael H. Reiskind, Nadja M. Reissen, Benjamin L. Rice, Vincent Robert, Ignacio Ruiz-Arrondo, Ryan Salamat, Amy Salamone, M’hammed Sarih, Giuseppe Satta, Kyoko Sawabe, Francis Schaffner, Karen E. Schultz, Elena V. Shaikevich, Igor V. Sharakhov, Maria V. Sharakhova, Nader Shatara, Anuarbek K. Sibataev, Mathieu Sicard, Evan Smith, Ryan C. Smith, Nathalie Smitz, Nicolas Soriano, Christos G. Spanoudis, Christopher M. Stone, Liora Studentsky, Tatiana Sulesco, Luciano M. Tantely, La K. Thao, Noor Tietze, Ryan E. Tokarz, Kun-Hsien Tsai, Yoshio Tsuda, Nataša Turić, Melissa R. Uhran, Isik Unlu, Wim Van Bortel, Haykuhi Vardanyan, Laura Vavassori, Enkelejda Velo, Marietjie Venter, Goran Vignjević, Chantal B.F. Vogels, Tatsiana Volkava, John Vontas, Heather M. Ward, Nazni Wasi Ahmad, Mylène Weill, Jennifer D. West, Sarah S. Wheeler, Gregory S. White, Nadja C. Wipf, Tai-Ping Wu, Kai-Di Yu, Elke Zimmermann, Carina Zittra, Petra Korlević, Erica McAlister, Mara K.N. Lawniczak, Molly Schumer, Noah H. Rose, Carolyn S. McBride

## Abstract

Understanding how life is adapting to urban environments represents an important challenge in evolutionary biology. Here we investigate a widely cited example of urban adaptation, *Culex pipiens* form *molestus*, also known as the London Underground Mosquito. Population genomic analysis of ∼350 contemporary and historical samples counter the popular hypothesis that *molestus* originated belowground in London less than 200 years ago. Instead, we show that *molestus* first adapted to human environments aboveground in the Middle East over the course of >1000 years, likely in concert with the rise of agricultural civilizations. Our results highlight the role of early human society in priming taxa for contemporary urban evolution and have important implications for understanding arbovirus transmission.
