## Supplementary material for "Ancient origin of an urban underground mosquito": Table S2

### Sheet: London Museum Sample metadata
Sample ID	Collection year	Locality	Latitude (approx.)	Longitude (approx.)	Additional information from collection note	Mean genome-wide coverage after deduplication (X)	Ecotype based on PCA	ENA ID
NHMUK013450046	1953	Whitehall	51.5086	-0.125887		7.54	molestus	ERS10924505
NHMUK013450047	1950	Battersea	51.4723	-0.165741		6.75	molestus	ERS10924506
NHMUK013450048	1949	Paddington	51.5169	-0.176897		2.62	molestus	ERS10924509
NHMUK013450049	1946	London School of Hygene & Tropical Medicine	51.5209	0.130317		4.55	molestus	ERS10924508
NHMUK013450050	1946	London School of Hygene & Tropical Medicine	51.5209	0.130317		4.29	molestus	ERS10924507
NHMUK014588054	1967	Monument	51.5113	-0.0841		7.72	molestus	ERS10924512
NHMUK014588055	1952	Camberwell	51.4739	-0.0932765		5.39	molestus	ERS10924514
NHMUK014588056	1950	Lambeth	51.499	-0.112012		2.4	molestus	ERS10924517
NHMUK014588057	1946	London School of Hygene & Tropical Medicine	51.5209	0.130317		5.98	molestus	ERS10924518
NHMUK014588061	1985	Isleworth	51.4672	-0.329065	Mogden, sewage works, belowground, tunnel	8.61	molestus	ERS10924523
NHMUK014588062	1985	Isleworth	51.4672	-0.329065	Mogden, sewage works, belowground, tunnel	9.01	molestus	ERS10924522
NHMUK014588063	1961	Woolwick	51.4897	0.0674339		9.22	molestus	ERS10924524
NHMUK014588065	1964	Barking	51.5394	0.0809105		6.29	molestus	ERS10924526
NHMUK013450051	1951	Isleworth	51.4672	-0.329065		3.75	pipiens	ERS10924510
NHMUK013450052	1951	Isleworth	51.4672	-0.329065		4.73	pipiens	ERS10924511
NHMUK013450053	1946	London School of Hygene & Tropical Medicine	51.5209	0.130317		4.13	pipiens	ERS10924513
NHMUK013450054	1951	Mitcham	51.4029	-0.166745		1.05	pipiens	ERS10924515
NHMUK013450055	1940	Thornton Heath	51.3968	-0.105539		4.6	pipiens	ERS10924516
NHMUK014588058	1940	Thornton Heath	51.3968	-0.105539		5.67	pipiens	ERS10924519
NHMUK014588059	1959	Wandsworth	51.4584	-0.189291		6.34	pipiens	ERS10924520
NHMUK014588060	1962	Chingford	51.6323	0.00729941		7.47	pipiens	ERS10924521
NHMUK014888064	1982	Kew Botanic Garden	51.47	-0.2958		8.82	pipiens	ERS10924525
